# Chloroplast quality control pathways are dependent on plastid DNA synthesis and nucleotides provided by cytidine triphosphate synthase two

**DOI:** 10.1101/2020.10.28.360057

**Authors:** Kamran Alamdari, Karen E. Fisher, David W. Welsh, Snigdha Rai, Kyle R. Palos, Andrew D. L. Nelson, Jesse D. Woodson

## Abstract

- Reactive oxygen species (ROS) produced in chloroplasts cause oxidative damage, but also signal to initiate chloroplast quality control pathways, cell death, and gene expression. The mechanisms behind these signals are largely unknown.
- The *Arabidopsis thaliana plastid ferrochelatase two* (*fc2*) mutant produces the ROS singlet oxygen in chloroplasts that activates such signaling pathways. Here we mapped one *fc2* suppressor mutation to *CYTIDINE TRIPHOSPHATE SYNTHASE TWO* (*CTPS2*), which encodes one of five enzymes in *Arabidopsis* necessary for *de novo* cytoplasmic CTP (and dCTP) synthesis.
- The *ctps2* mutation reduces chloroplast transcripts and DNA content without similarly affecting mitochondria. Chloroplast nucleic acid content and singlet oxygen signaling are restored by exogenous feeding of the dCTP precursor deoxycytidine, suggesting *ctps2* blocks signaling by limiting nucleotides for chloroplast genome maintenance.
- An investigation of CTPS orthologs in Brassicaceae showed CTPS2 is a member of an ancient lineage distinct from CTPS3. Complementation studies confirmed this analysis; CTPS3 was unable to compensate for CTPS2 function in providing nucleotides for chloroplast DNA and signaling.
- Our studies link cytoplasmic nucleotide metabolism with chloroplast quality control pathways. Such a connection is achieved by a conserved clade of CTPS enzymes that may have evolved specialized functions in providing nucleotides to specific subcellular compartments.
