## Supplementary material for "Chloroplast quality control pathways are dependent on plastid DNA synthesis and nucleotides provided by cytidine triphosphate synthase two": Alamdari et al Table S3

### Sheet: Sheet1
Table S3. List of mutations in the mapped region of the fc2-1 fts39 line
Chr 3 position	ref base	nonref base	SNPtype	gene	strand	SynNonsyn	refAA	nonrefAA	codon	Predicted protein (Araport11)	predicted localization (SUBA)	cloning primers	entry clone	binary vector	Lines complemented/total	dCAPs markers	restriction enzyme	bp (wt/mut)
3817644	C	T	CDS	AT3G11990	+	Syn	F	F	ttC	ECA1 gametogenesis family protein (DUF784)	extracellular	JP926/JP927	pJDW173	pJDW179	0/10	JP768/JP769	XbaI	95 / 126
3939116	C	T	CDS	AT3G12380	-	Syn	Q	Q	caG	ACTIN-RELATED PROTEIN 5, ARP5, ATARP5	cytoplasm	JP922/JP923	pJDW171	pJDW177	0/30	JP836/JP837	Hpy188I	99 / 121
4023429	C	T	CDS	AT3G12670	-	Syn	Q	Q	caG	CTP SYNTHASE 2, CTPS2, EMB2742, EMBRYO DEFECTIVE 2742	endoplasmic reticulum	JP928/JP929	pJDW174	pJDW181	14/17	JP770/JP771	HpaII	121 / 146
4040402	C	T	three_prime_UTR	AT3G12710	-					DNA glycosylase superfamily protein	nucleus	JP924/JP925	pJDW172	pJDW178	0/18	JP859/JP860	NcoI	103 / 132
4115920	C	T	intergenic	AT3G12915	+					Ribosomal protein S5/Elongation factor G/III/V family protein;	cytoplasm	JP930/JP931	pJDW175	pJDW182	0/11	JP861/JP862	XmnI	138 / 106
4235577	C	T	CDS	AT3G13175	-	Nonsyn	E	K	Gag	PRCE1, PSI-INTERACTING ROOT-CELL ENRICHED 1	endoplasmic reticulum	JP932/JP933	pJDW176	pJDW180	0/12	JP760 /JP761	EcoRI	132 / 153
